# Temperature acclimation of photosynthesis and carbohydrate metabolism are related to the geographical origin of *Arabidopsis thaliana*

**DOI:** 10.1101/2023.07.20.549837

**Authors:** Jakob Sebastian Hernandez, Dejan Dziubek, Laura Schröder, Charlotte Seydel, Anastasia Kitashova, Vladimir Brodsky, Thomas Nägele

## Abstract

Acclimation is a multigenic trait by which plants adjust photosynthesis and metabolism to cope with a changing environment. Here, natural variation of photosynthetic and metabolic acclimation was analyzed in response to low and elevated temperature. For this, 18 natural accessions of *Arabidopsis thaliana,* originating from Africa and Europe, were grown at 22°C before being exposed to 4°C and 34°C for cold and heat acclimation, respectively. Amounts of carbohydrates were quantified together with their subcellular distribution across plastids, cytosol and vacuole. Linear electron transport rates (ETRs) were determined together with maximum quantum efficiency of photosystem II (Fv/Fm) for all growth conditions and under temperature fluctuation. Under elevated temperature, residuals of ETR under increasing photosynthetic photon flux densities were found to significantly correlate with the longitudinal gradient of the geographic origin of accessions indicating a naturally occurring east-west gradient of photosynthetic acclimation capacities. Further, in heat acclimated plants, vacuolar fructose amount was found to positively correlate with longitude while plastidial and cytosolic amounts were found to be negatively correlated. Plastidial sucrose concentrations were found to positively correlate with maximal ETRs under fluctuating temperature indicating a stabilizing role within the chloroplast. In summary, our findings revealed specific subcellular carbohydrate distributions which contribute differentially to photosynthetic efficiencies of natural *Arabidopsis thaliana* accessions across a longitudinal gradient. This sheds light on the relevance of subcellular metabolic regulation for photosynthetic performance in a fluctuating environment and supports the physiological interpretation of naturally occurring genetic variation of temperature tolerance and acclimation.
