## Supplemental Table S1 for "Temperature acclimation of photosynthesis and carbohydrate metabolism are related to the geographical origin of *Arabidopsis thaliana*"

Accession	latitude	longitude	max_temp (°C)	min_temp (°C)	mean_temp (°C)	d_temp (°C)	mean_precip (mm/month)	east/west classification
Cvi-0	15.1	-23.6	20.9	20.5	20.77	0.4	3.47	west
Fei-0	40.9	-8.5	11.6	8.7	9.93	2.9	121.07	west
Pro-0	43.3	-6	7	4.5	5.57	2.5	87.87	west
Edi-0	55.9	-3.2	4.5	2.6	3.27	1.9	64.97	west
Sq-1	51.4	-0.6	6.1	3.9	4.67	2.2	62.83	west
Ag-0	45	1.3	8.6	4.9	6.5	3.7	63.1	west
An-1	51.2	4.4	6.3	3.3	4.4	3	59.1	west
Oy-0	60.4	6.2	-0.6	-2.9	-2	2.3	153.17	west
Ei-2	50.3	6.3	4.8	0.7	2.4	4.1	81.97	west
Wei-0	47.3	8.3	4.8	0	2	4.8	75.43	east
Ler-1	48	10.9	3.4	-1.1	0.67	4.5	59.3	east
Uod-1	48.3	14.5	4.3	-1.8	0.83	6.1	41.53	east
Ct-1	37.3	15	12.7	10.8	11.57	1.9	62.03	east
Bor-1	49.4	16.2	2.9	-2.6	-0.23	5.5	32.13	east
Wa-1	52.3	21	3	-2.5	-0.2	5.5	24.8	east
Te	60	23.3	-1.8	-5.5	-4.23	3.7	30.77	east
Est-1	59	26	-2.3	-6.1	-4.77	3.8	35.13	east
Ws-2	52.3	30	0.4	-5.7	-3.27	6.1	35.37	east
