## Supplemental Table S4 for "Temperature acclimation of photosynthesis and carbohydrate metabolism are related to the geographical origin of *Arabidopsis thaliana*"

### Sheet: Absolute concentration
Geno	Cond	mean Sucrose uMol/gDW	sd Sucrose uMol/gDW	mean Starch uMol/gDW	sd Starch uMol/gDW	mean Glc uMol/gDW	sd Glc uMol/gDW	mean Frc uMol/gDW	sd Frc uMol/gDW
Ag-0	Acclimated at 04°C	125.911	8.75462	220.564	41.4561	146.744	2.50068	28.6034	3.7957
Ag-0	Acclimated at 22°C	44.3353	8.77132	158.177	84.3283	5.39165	0.659302	2.27934	1.59406
Ag-0	Acclimated at 34°C	54.438	10.9371	93.0061	22.9122	4.69541	1.64773	0.986881	0.657018
An-1	Acclimated at 04°C	140.153	10.2174	203.539	99.9035	184.375	17.0365	67.5921	7.80365
An-1	Acclimated at 22°C	50.172	15.4171	138.508	51.0569	7.57459	2.82498	4.95073	0.711011
An-1	Acclimated at 34°C	60.5722	5.01635	48.8832	4.02782	6.05947	0.778592	3.1841	0.40531
Bor-1	Acclimated at 04°C	162.706	17.0397	217.57	64.4359	302.413	7.58296	117.103	11.8314
Bor-1	Acclimated at 22°C	39.8837	7.97673	74.5988	32.6202	11.8993	0.399501	6.33701	0.617736
Bor-1	Acclimated at 34°C	61.9777	8.60471	82.0425	30.9459	8.03408	0.678155	2.91322	0.177605
Ct-1	Acclimated at 04°C	125.071	5.48702	187.577	37.7269	130.887	10.6073	61.0417	9.94435
Ct-1	Acclimated at 22°C	52.9163	12.215	120.94	16.2123	13.7644	0.40592	8.50743	0.836894
Ct-1	Acclimated at 34°C	75.3727	8.66986	62.0172	9.94601	14.2566	1.7855	6.04003	0.929035
Cvi-0	Acclimated at 04°C	127.9	8.56256	497.376	113.966	127.018	14.7623	20.5759	3.98182
Cvi-0	Acclimated at 22°C	56.2548	10.7485	203.76	78.0776	17.798	0.65058	7.65528	0.562948
Cvi-0	Acclimated at 34°C	99.4724	8.13326	118.106	6.66731	9.66432	1.30879	2.23779	0.891104
Edi-0	Acclimated at 04°C	116.396	20.7097	229.941	39.5783	234.056	23.2951	45.7054	1.52553
Edi-0	Acclimated at 22°C	42.9889	10.4724	153.809	51.2173	14.4243	0.733215	5.88313	0.31458
Edi-0	Acclimated at 34°C	66.806	11.1211	38.5537	12.6086	5.39687	0.177583	2.47853	0.138436
Ei-2	Acclimated at 04°C	139.073	8.61202	313.596	44.1385	118.237	6.15418	25.1049	3.32303
Ei-2	Acclimated at 22°C	33.4342	4.16888	179.492	48.454	11.0041	1.94327	6.34524	1.00634
Ei-2	Acclimated at 34°C	83.8548	15.3208	91.5809	19.4408	6.79381	1.97802	1.51076	0.640541
Est-1	Acclimated at 04°C	142.924	7.57196	237.488	80.0049	204.194	74.4005	58.4072	13.423
Est-1	Acclimated at 22°C	43.754	11.0161	136.613	19.1212	15.7897	1.30278	5.67812	0.101405
Est-1	Acclimated at 34°C	47.6746	15.1914	51.5935	25.599	7.79532	0.57099	3.13074	0.516053
Fei-0	Acclimated at 04°C	110.041	16.2605	230.556	38.4962	173.124	14.5246	52.5504	4.75765
Fei-0	Acclimated at 22°C	46.4799	11.1138	108.055	49.0586	18.0435	1.16131	9.44426	0.801258
Fei-0	Acclimated at 34°C	58.5097	12.8947	123.201	26.6978	10.5593	1.30761	4.29792	0.424725
Ler-1	Acclimated at 04°C	122.882	10.4012	227.15	55.4168	129.723	10.2859	75.2322	2.80772
Ler-1	Acclimated at 22°C	50.3	9.01243	121.006	12.7181	8.40031	0.749295	4.56128	0.859071
Ler-1	Acclimated at 34°C	113.223	3.98475	64.2861	29.0425	15.4171	1.65271	8.6281	2.16069
Oy-0	Acclimated at 04°C	115.575	13.3803	299.73	106.362	153.377	7.2539	43.5158	5.50395
Oy-0	Acclimated at 22°C	40.9304	3.62911	102.064	41.3616	6.50321	0.466939	2.33478	0.126068
Oy-0	Acclimated at 34°C	86.3667	9.21825	85.7952	16.3907	7.50744	0.686034	1.78763	0.370354
Pro-0	Acclimated at 04°C	78.2418	11.1077	302.089	26.4252	84.2768	9.09057	31.4194	5.39907
Pro-0	Acclimated at 22°C	63.455	8.72501	194.197	49.9149	13.6464	1.09747	8.11094	0.921563
Pro-0	Acclimated at 34°C	73.9471	4.07817	150.002	19.4603	25.9901	4.97175	6.34765	0.765413
Sq-1	Acclimated at 04°C	98.1175	11.2109	241.346	106.54	144.564	11.823	27.6738	2.65422
Sq-1	Acclimated at 22°C	44.1962	8.08928	152.907	48.4487	12.329	2.98085	4.61981	1.07581
Sq-1	Acclimated at 34°C	77.97	10.6218	120.254	30.6329	11.0116	1.40314	2.5675	0.544518
Te	Acclimated at 04°C	107.439	12.2108	189.923	56.3893	109.465	11.2558	34.234	4.43185
Te	Acclimated at 22°C	48.0311	7.45293	156.991	35.7158	9.07905	0.249237	4.30455	0.739555
Te	Acclimated at 34°C	68.3354	10.572	162.77	21.2704	5.65382	0.493104	2.24288	1.28971
Uod-1	Acclimated at 04°C	90.0675	14.4679	186.333	110.295	72.5234	20.9074	20.7039	3.78775
Uod-1	Acclimated at 22°C	36.1185	2.88464	169.301	56.0895	6.83284	1.7535	3.43039	1.20521
Uod-1	Acclimated at 34°C	64.9422	8.36919	58.2169	19.561	11.4349	1.04925	4.66469	0.609266
Wa-1	Acclimated at 04°C	128.255	3.87702	216.471	54.5823	162.29	5.69742	55.4766	2.91497
Wa-1	Acclimated at 22°C	47.9769	3.61184	125.385	19.0083	10.2101	1.25635	4.05708	0.929959
Wa-1	Acclimated at 34°C	65.7883	5.85376	63.8859	30.5828	11.3564	2.84683	2.58759	0.70379
Wei-0	Acclimated at 04°C	98.5373	8.01858	296.142	116.587	92.0199	5.42681	38.3424	2.39028
Wei-0	Acclimated at 22°C	49.197	10.5595	135.63	41.6512	20.6555	3.73973	14.928	2.84395
Wei-0	Acclimated at 34°C	90.2477	13.2568	76.8468	28.9628	27.5402	1.80112	19.3309	0.848347
Ws-2	Acclimated at 04°C	131.637	6.78662	209.664	55.0248	212.99	22.3557	80.3509	10.5622
Ws-2	Acclimated at 22°C	39.8753	10.2349	138.973	19.9151	5.44085	0.44424	2.69894	0.267315
Ws-2	Acclimated at 34°C	62.3024	7.29845	28.3651	9.99482	8.87616	0.841079	4.69987	0.632436

### Sheet: Relative subcellular dist.
Geno	Cond	Compartment	mean Sucrose	sd Sucrose	mean Glucose	sd Glucose	mean Fructose	sd Fructose
Ag-0	Acclimated at 04°C	Plastid	0.206315	0.107696	0.0112878	0.0031905	0.0529033	0.0241102
Ag-0	Acclimated at 04°C	Cytosol	0.48234	0.17129	0.0445467	0.0249667	0.0934761	0.00542823
Ag-0	Acclimated at 04°C	Vacuole	0.311345	0.0961077	0.944165	0.0258407	0.853621	0.020262
Ag-0	Acclimated at 22°C	Plastid	0.0938788	0.0282149	0.00986871	0.00518262	0.0300716	0.0382972
Ag-0	Acclimated at 22°C	Cytosol	0.304451	0.0899496	0.109314	0.0756785	0.094821	0.0444096
Ag-0	Acclimated at 22°C	Vacuole	0.601671	0.066454	0.880817	0.0713084	0.875107	0.045119
Ag-0	Acclimated at 34°C	Plastid	0.106166	0.0382445	0.0231039	0.0175794	0.121601	0.205049
Ag-0	Acclimated at 34°C	Cytosol	0.387679	0.0717365	0.103129	0.0490528	0.211385	0.184158
Ag-0	Acclimated at 34°C	Vacuole	0.506155	0.0641779	0.873767	0.0600439	0.667015	0.322037
An-1	Acclimated at 04°C	Plastid	0.264786	0.138547	0.0168665	0.00671439	0.0250663	0.00652632
An-1	Acclimated at 04°C	Cytosol	0.411763	0.155727	0.0459568	0.0240758	0.045076	0.0206102
An-1	Acclimated at 04°C	Vacuole	0.32345	0.0252014	0.937177	0.0188886	0.929858	0.0145876
An-1	Acclimated at 22°C	Plastid	0.102524	0.0767562	0.0272042	0.00847575	0.0318952	0.0100663
An-1	Acclimated at 22°C	Cytosol	0.438257	0.0799275	0.0822121	0.0235742	0.0734119	0.0144036
An-1	Acclimated at 22°C	Vacuole	0.459219	0.0622253	0.890584	0.0194814	0.894693	0.0092293
An-1	Acclimated at 34°C	Plastid	0.134729	0.0329712	0.0275879	0.0019242	0.351127	0.344394
An-1	Acclimated at 34°C	Cytosol	0.342908	0.063467	0.0761054	0.0283459	0.216845	0.127922
An-1	Acclimated at 34°C	Vacuole	0.522363	0.0421431	0.896307	0.0300026	0.432028	0.296459
Bor-1	Acclimated at 04°C	Plastid	0.269079	0.144687	0.0367186	0.00724166	0.0548261	0.0115813
Bor-1	Acclimated at 04°C	Cytosol	0.457664	0.139466	0.0873837	0.0271776	0.079743	0.0385657
Bor-1	Acclimated at 04°C	Vacuole	0.273256	0.0621769	0.875898	0.0260127	0.865431	0.0469483
Bor-1	Acclimated at 22°C	Plastid	0.11448	0.0543462	0.041571	0.0118808	0.0281142	0.00818997
Bor-1	Acclimated at 22°C	Cytosol	0.512875	0.10272	0.0807202	0.017118	0.0705525	0.0220339
Bor-1	Acclimated at 22°C	Vacuole	0.372645	0.0788912	0.877709	0.0281926	0.901333	0.0162118
Bor-1	Acclimated at 34°C	Plastid	0.0816556	0.0399764	0.0392595	0.00701317	0.122736	0.0880561
Bor-1	Acclimated at 34°C	Cytosol	0.532118	0.118796	0.12074	0.0118568	0.115386	0.0621627
Bor-1	Acclimated at 34°C	Vacuole	0.386226	0.087587	0.84	0.0113514	0.761879	0.12355
Ct-1	Acclimated at 04°C	Plastid	0.197455	0.0978723	0.0359726	0.0209692	0.0252248	0.00420217
Ct-1	Acclimated at 04°C	Cytosol	0.439981	0.092456	0.0437181	0.00259281	0.0727656	0.0533365
Ct-1	Acclimated at 04°C	Vacuole	0.362564	0.0219428	0.920309	0.0192924	0.90201	0.0542101
Ct-1	Acclimated at 22°C	Plastid	0.0865163	0.0348781	0.0281425	0.00765082	0.0322103	0.0155646
Ct-1	Acclimated at 22°C	Cytosol	0.422148	0.126977	0.104183	0.113878	0.074016	0.039299
Ct-1	Acclimated at 22°C	Vacuole	0.491335	0.103736	0.867674	0.112896	0.893774	0.0266512
Ct-1	Acclimated at 34°C	Plastid	0.109269	0.0528272	0.0218481	0.0125922	0.0269534	0.00787308
Ct-1	Acclimated at 34°C	Cytosol	0.483484	0.114805	0.0524808	0.0368627	0.0631517	0.0415298
Ct-1	Acclimated at 34°C	Vacuole	0.407247	0.0852965	0.925671	0.0483455	0.909895	0.0458091
Cvi-0	Acclimated at 04°C	Plastid	0.223483	0.118264	0.0209168	0.00589796	0.0893956	0.0975532
Cvi-0	Acclimated at 04°C	Cytosol	0.518949	0.176694	0.046518	0.0172566	0.0655154	0.0449511
Cvi-0	Acclimated at 04°C	Vacuole	0.257568	0.0815735	0.932565	0.0127491	0.845089	0.14081
Cvi-0	Acclimated at 22°C	Plastid	0.0976218	0.0612702	0.058432	0.0402068	0.0630536	0.0402103
Cvi-0	Acclimated at 22°C	Cytosol	0.306468	0.104781	0.307245	0.0539353	0.28457	0.0494995
Cvi-0	Acclimated at 22°C	Vacuole	0.59591	0.159547	0.634323	0.0618241	0.652377	0.0561009
Cvi-0	Acclimated at 34°C	Plastid	0.109311	0.05673	0.0228475	0.00350487	0.309132	0.274954
Cvi-0	Acclimated at 34°C	Cytosol	0.366935	0.0772782	0.120922	0.0211783	0.312643	0.0895694
Cvi-0	Acclimated at 34°C	Vacuole	0.523754	0.0517416	0.856231	0.0217724	0.378225	0.269835
Edi-0	Acclimated at 04°C	Plastid	0.170867	0.0994287	0.0327124	0.0110518	0.043507	0.0111118
Edi-0	Acclimated at 04°C	Cytosol	0.471252	0.104341	0.115098	0.0152924	0.10891	0.00816817
Edi-0	Acclimated at 04°C	Vacuole	0.357881	0.0333791	0.85219	0.00812657	0.847583	0.00969652
Edi-0	Acclimated at 22°C	Plastid	0.0736793	0.0537323	0.0282542	0.011986	0.0295323	0.0100808
Edi-0	Acclimated at 22°C	Cytosol	0.275676	0.138993	0.206147	0.0439589	0.198486	0.0577271
Edi-0	Acclimated at 22°C	Vacuole	0.650645	0.158109	0.765599	0.0345677	0.771982	0.0509242
Edi-0	Acclimated at 34°C	Plastid	0.11142	0.0483486	0.0384694	0.0216481	0.074034	0.0639936
Edi-0	Acclimated at 34°C	Cytosol	0.542169	0.0679235	0.110189	0.0344739	0.222274	0.0650707
Edi-0	Acclimated at 34°C	Vacuole	0.34641	0.0446248	0.851341	0.0189526	0.703692	0.116218
Ei-2	Acclimated at 04°C	Plastid	0.265242	0.102644	0.0112739	0.00366538	0.0316262	0.0210403
Ei-2	Acclimated at 04°C	Cytosol	0.477987	0.115436	0.0724996	0.0274834	0.0969724	0.0296086
Ei-2	Acclimated at 04°C	Vacuole	0.256771	0.0338023	0.916226	0.0305278	0.871401	0.0383215
Ei-2	Acclimated at 22°C	Plastid	0.0657844	0.0256725	0.0690328	0.043697	0.0488997	0.0221761
Ei-2	Acclimated at 22°C	Cytosol	0.247622	0.0429143	0.32348	0.0423275	0.290007	0.0401057
Ei-2	Acclimated at 22°C	Vacuole	0.686594	0.0659512	0.607487	0.0535513	0.661093	0.0607726
Ei-2	Acclimated at 34°C	Plastid	0.0693705	0.0268705	0.0232661	0.0056695	0.12003	0.107781
Ei-2	Acclimated at 34°C	Cytosol	0.376735	0.0673862	0.0913506	0.016435	0.224103	0.206003
Ei-2	Acclimated at 34°C	Vacuole	0.553894	0.0509446	0.885383	0.0202242	0.655867	0.307139
Est-1	Acclimated at 04°C	Plastid	0.212116	0.0942924	0.0168642	0.00315898	0.0291444	0.00932501
Est-1	Acclimated at 04°C	Cytosol	0.496071	0.102203	0.0732358	0.0127176	0.0898515	0.0162847
Est-1	Acclimated at 04°C	Vacuole	0.291814	0.0256084	0.9099	0.0102504	0.881004	0.00901149
Est-1	Acclimated at 22°C	Plastid	0.0867027	0.028854	0.0234781	0.00259131	0.103213	0.122106
Est-1	Acclimated at 22°C	Cytosol	0.375961	0.134974	0.0688864	0.0230425	0.204337	0.136757
Est-1	Acclimated at 22°C	Vacuole	0.537336	0.119182	0.907635	0.0252453	0.69245	0.223961
Est-1	Acclimated at 34°C	Plastid	0.0513278	0.0142266	0.024825	0.00877059	0.0422921	0.0204058
Est-1	Acclimated at 34°C	Cytosol	0.379996	0.0826951	0.0889589	0.0193282	0.117662	0.0583094
Est-1	Acclimated at 34°C	Vacuole	0.568676	0.0839382	0.886216	0.0187753	0.840046	0.051909
Fei-0	Acclimated at 04°C	Plastid	0.223311	0.0790062	0.01536	0.00307086	0.0401243	0.0185835
Fei-0	Acclimated at 04°C	Cytosol	0.376388	0.122742	0.0552913	0.0107458	0.088253	0.0461615
Fei-0	Acclimated at 04°C	Vacuole	0.400301	0.0567699	0.929349	0.0114177	0.871623	0.0495759
Fei-0	Acclimated at 22°C	Plastid	0.0744433	0.031254	0.0330017	0.0127884	0.0345687	0.0174135
Fei-0	Acclimated at 22°C	Cytosol	0.333404	0.171146	0.107921	0.0445392	0.106738	0.0623468
Fei-0	Acclimated at 22°C	Vacuole	0.592153	0.172488	0.859077	0.0364655	0.858694	0.0758141
Fei-0	Acclimated at 34°C	Plastid	0.0820979	0.0445862	0.0329094	0.00787138	0.0403495	0.0333165
Fei-0	Acclimated at 34°C	Cytosol	0.508927	0.0827558	0.0832882	0.041308	0.0845612	0.0367417
Fei-0	Acclimated at 34°C	Vacuole	0.408975	0.0583338	0.883802	0.0380244	0.875089	0.0250395
Ler-1	Acclimated at 04°C	Plastid	0.227723	0.0964502	0.0107772	0.00762437	0.0161241	0.00991009
Ler-1	Acclimated at 04°C	Cytosol	0.388351	0.085777	0.131351	0.0467936	0.148025	0.0642307
Ler-1	Acclimated at 04°C	Vacuole	0.383926	0.0854575	0.857872	0.0523344	0.835851	0.0725615
Ler-1	Acclimated at 22°C	Plastid	0.148529	0.0913827	0.0229533	0.00491003	0.0363583	0.0187568
Ler-1	Acclimated at 22°C	Cytosol	0.312127	0.0765839	0.0788005	0.0370275	0.138943	0.0657108
Ler-1	Acclimated at 22°C	Vacuole	0.539344	0.139645	0.898246	0.0347529	0.824699	0.0809515
Ler-1	Acclimated at 34°C	Plastid	0.136023	0.0573559	0.0504367	0.0117744	0.139382	0.0324589
Ler-1	Acclimated at 34°C	Cytosol	0.377569	0.0652099	0.115864	0.0281798	0.207643	0.0971173
Ler-1	Acclimated at 34°C	Vacuole	0.486408	0.0352948	0.833699	0.028611	0.652975	0.0654713
Oy-0	Acclimated at 04°C	Plastid	0.189043	0.0892579	0.0115011	0.00362661	0.023164	0.0119698
Oy-0	Acclimated at 04°C	Cytosol	0.500418	0.125337	0.0540282	0.015283	0.202012	0.244936
Oy-0	Acclimated at 04°C	Vacuole	0.310539	0.0399088	0.934471	0.0153733	0.774824	0.255206
Oy-0	Acclimated at 22°C	Plastid	0.0706538	0.0264863	0.021992	0.00635588	0.0491968	0.0653294
Oy-0	Acclimated at 22°C	Cytosol	0.256745	0.070792	0.12089	0.0667046	0.13409	0.114004
Oy-0	Acclimated at 22°C	Vacuole	0.672601	0.0493382	0.857118	0.0645373	0.816713	0.172727
Oy-0	Acclimated at 34°C	Plastid	0.120871	0.0589896	0.0244919	0.0109414	0.0971575	0.105116
Oy-0	Acclimated at 34°C	Cytosol	0.499634	0.118494	0.0576403	0.025097	0.0782163	0.0425037
Oy-0	Acclimated at 34°C	Vacuole	0.379495	0.0854397	0.917868	0.0226867	0.824626	0.0900379
Pro-0	Acclimated at 04°C	Plastid	0.196223	0.0772887	0.0101564	0.00381471	0.00951242	0.00466342
Pro-0	Acclimated at 04°C	Cytosol	0.426355	0.0869259	0.0388419	0.0077357	0.0532398	0.0244309
Pro-0	Acclimated at 04°C	Vacuole	0.377422	0.0462461	0.951002	0.00751527	0.937248	0.0269375
Pro-0	Acclimated at 22°C	Plastid	0.090886	0.0216206	0.0328951	0.00340498	0.0238547	0.00620733
Pro-0	Acclimated at 22°C	Cytosol	0.326624	0.0578122	0.188581	0.053979	0.17648	0.0517595
Pro-0	Acclimated at 22°C	Vacuole	0.58249	0.0563943	0.778524	0.0519766	0.799665	0.0508029
Pro-0	Acclimated at 34°C	Plastid	0.0840142	0.0329357	0.115948	0.0447912	0.119982	0.0603364
Pro-0	Acclimated at 34°C	Cytosol	0.459872	0.0718768	0.229071	0.0361098	0.370389	0.0607053
Pro-0	Acclimated at 34°C	Vacuole	0.456113	0.0697391	0.654982	0.0194267	0.509629	0.0199648
Sq-1	Acclimated at 04°C	Plastid	0.125479	0.0494537	0.0167826	0.00293807	0.0355053	0.0142981
Sq-1	Acclimated at 04°C	Cytosol	0.486041	0.074923	0.0894766	0.0260581	0.0904278	0.0193687
Sq-1	Acclimated at 04°C	Vacuole	0.38848	0.0565044	0.893741	0.0253723	0.874067	0.00973116
Sq-1	Acclimated at 22°C	Plastid	0.0500739	0.0328265	0.0790957	0.0551837	0.0779709	0.0633337
Sq-1	Acclimated at 22°C	Cytosol	0.239842	0.159086	0.320027	0.0798998	0.236817	0.0614518
Sq-1	Acclimated at 22°C	Vacuole	0.710084	0.188927	0.600877	0.0874769	0.685212	0.0994862
Sq-1	Acclimated at 34°C	Plastid	0.0857387	0.0328072	0.0340371	0.00777702	0.238576	0.255758
Sq-1	Acclimated at 34°C	Cytosol	0.503112	0.04717	0.0879865	0.0518422	0.306944	0.23853
Sq-1	Acclimated at 34°C	Vacuole	0.41115	0.0456201	0.877976	0.0562952	0.45448	0.156968
Te	Acclimated at 04°C	Plastid	0.263196	0.105973	0.0207406	0.0148413	0.0250592	0.021908
Te	Acclimated at 04°C	Cytosol	0.47115	0.127275	0.0626717	0.0417298	0.0665322	0.0493986
Te	Acclimated at 04°C	Vacuole	0.265655	0.0717288	0.916588	0.0562263	0.908409	0.0712662
Te	Acclimated at 22°C	Plastid	0.0738938	0.0205879	0.0293207	0.00413231	0.0478315	0.0231108
Te	Acclimated at 22°C	Cytosol	0.366802	0.0477725	0.127311	0.034287	0.0662561	0.0167705
Te	Acclimated at 22°C	Vacuole	0.559304	0.0539124	0.843368	0.031345	0.885912	0.026899
Te	Acclimated at 34°C	Plastid	0.116149	0.0535684	0.0230077	0.00321165	0.129842	0.0782002
Te	Acclimated at 34°C	Cytosol	0.418634	0.149234	0.0879534	0.0352442	0.176797	0.115448
Te	Acclimated at 34°C	Vacuole	0.465216	0.117392	0.889039	0.0358988	0.693361	0.18763
Uod-1	Acclimated at 04°C	Plastid	0.161357	0.0837802	0.0209486	0.00511421	0.0363309	0.00649231
Uod-1	Acclimated at 04°C	Cytosol	0.269269	0.0997003	0.0672841	0.0176627	0.0591825	0.0295375
Uod-1	Acclimated at 04°C	Vacuole	0.569374	0.0865425	0.911767	0.0188097	0.904487	0.0262349
Uod-1	Acclimated at 22°C	Plastid	0.0951668	0.0539235	0.0571283	0.0650469	0.0870826	0.0291244
Uod-1	Acclimated at 22°C	Cytosol	0.252949	0.0408717	0.359624	0.244299	0.31869	0.161515
Uod-1	Acclimated at 22°C	Vacuole	0.651885	0.0582618	0.583248	0.280413	0.594227	0.178046
Uod-1	Acclimated at 34°C	Plastid	0.118598	0.0376439	0.0275759	0.00537859	0.126005	0.082708
Uod-1	Acclimated at 34°C	Cytosol	0.392355	0.082507	0.0643741	0.0140391	0.237232	0.123929
Uod-1	Acclimated at 34°C	Vacuole	0.489047	0.0765731	0.90805	0.0108541	0.636763	0.0894446
Wa-1	Acclimated at 04°C	Plastid	0.266443	0.0595426	0.0115856	0.00688101	0.0255807	0.0196785
Wa-1	Acclimated at 04°C	Cytosol	0.424157	0.0448732	0.0840098	0.0205992	0.094412	0.0299203
Wa-1	Acclimated at 04°C	Vacuole	0.3094	0.0168251	0.904405	0.0161226	0.880007	0.0161978
Wa-1	Acclimated at 22°C	Plastid	0.101826	0.0470755	0.0312062	0.00741517	0.0269601	0.00891013
Wa-1	Acclimated at 22°C	Cytosol	0.407758	0.172575	0.0683195	0.0256947	0.0547333	0.0145122
Wa-1	Acclimated at 22°C	Vacuole	0.490416	0.135373	0.900474	0.019349	0.918307	0.00773227
Wa-1	Acclimated at 34°C	Plastid	0.137593	0.0894463	0.0161063	0.00797152	0.0850519	0.0283513
Wa-1	Acclimated at 34°C	Cytosol	0.520048	0.141074	0.0717533	0.0236844	0.174148	0.102095
Wa-1	Acclimated at 34°C	Vacuole	0.342359	0.0622687	0.91214	0.0305062	0.7408	0.105305
Wei-0	Acclimated at 04°C	Plastid	0.267335	0.123224	0.00821063	0.0046603	0.0106737	0.00349368
Wei-0	Acclimated at 04°C	Cytosol	0.428138	0.0980273	0.0805142	0.020478	0.0748022	0.0131657
Wei-0	Acclimated at 04°C	Vacuole	0.304527	0.0376828	0.911275	0.023016	0.914524	0.0113488
Wei-0	Acclimated at 22°C	Plastid	0.0538169	0.0134818	0.0709773	0.039041	0.0835744	0.0423559
Wei-0	Acclimated at 22°C	Cytosol	0.246976	0.0249035	0.355773	0.0738698	0.330552	0.0639065
Wei-0	Acclimated at 22°C	Vacuole	0.699207	0.0169315	0.57325	0.0475272	0.585874	0.0388035
Wei-0	Acclimated at 34°C	Plastid	0.0932273	0.0505714	0.0325301	0.00538202	0.0694824	0.0368496
Wei-0	Acclimated at 34°C	Cytosol	0.400084	0.0786994	0.088733	0.042305	0.233584	0.0900564
Wei-0	Acclimated at 34°C	Vacuole	0.506688	0.0383936	0.878737	0.0399112	0.696933	0.0836347
Ws-2	Acclimated at 04°C	Plastid	0.232603	0.107378	0.0105599	0.00360356	0.0135959	0.00523
Ws-2	Acclimated at 04°C	Cytosol	0.469009	0.119264	0.0408437	0.00818228	0.0384686	0.0119026
Ws-2	Acclimated at 04°C	Vacuole	0.298389	0.021391	0.948596	0.00640038	0.947936	0.0134903
Ws-2	Acclimated at 22°C	Plastid	0.0793387	0.0214841	0.0209298	0.00605387	0.102277	0.0779926
Ws-2	Acclimated at 22°C	Cytosol	0.337692	0.156672	0.0735316	0.0408139	0.0793248	0.0773746
Ws-2	Acclimated at 22°C	Vacuole	0.582969	0.149974	0.905539	0.0467313	0.818398	0.0447781
Ws-2	Acclimated at 34°C	Plastid	0.0775827	0.0286658	0.034327	0.0100353	0.0703357	0.0493944
Ws-2	Acclimated at 34°C	Cytosol	0.568482	0.12833	0.0653523	0.0187684	0.216287	0.127129
Ws-2	Acclimated at 34°C	Vacuole	0.353935	0.107038	0.900321	0.0274281	0.713377	0.124371

### Sheet: Effective subcellular con.
Geno	Cond	Compartment	mean Sucrose mM	mean Glucose mM	mean Fructose mM
Ag-0	Acclimated at 04°C	plastid	12.9887	0.829223	0.756607
Ag-0	Acclimated at 04°C	cytosol	121.464	13.0899	5.34747
Ag-0	Acclimated at 04°C	vacuole	5.2269	18.496	3.25553
Ag-0	Acclimated at 22°C	plastid	2.08107	0.030303	0.0342717
Ag-0	Acclimated at 22°C	cytosol	26.9958	1.34265	0.432259
Ag-0	Acclimated at 22°C	vacuole	3.5567	0.72124	0.265956
Ag-0	Acclimated at 34°C	plastid	2.88972	0.0642008	0.0969168
Ag-0	Acclimated at 34°C	cytosol	42.209	1.1463	0.673902
Ag-0	Acclimated at 34°C	vacuole	3.67388	0.64747	0.141764
An-1	Acclimated at 04°C	plastid	17.9586	1.55488	0.78332
An-1	Acclimated at 04°C	cytosol	111.708	16.9466	5.63448
An-1	Acclimated at 04°C	vacuole	5.84998	23.0389	7.74878
An-1	Acclimated at 22°C	plastid	2.57192	0.10303	0.0731478
An-1	Acclimated at 22°C	cytosol	43.9765	1.24545	0.673447
An-1	Acclimated at 22°C	vacuole	3.07199	0.899441	0.547166
An-1	Acclimated at 34°C	plastid	3.88002	0.0835841	0.511198
An-1	Acclimated at 34°C	cytosol	39.5011	0.922318	1.2628
An-1	Acclimated at 34°C	vacuole	4.01155	0.724153	0.167728
Bor-1	Acclimated at 04°C	plastid	21.8904	5.43993	3.21015
Bor-1	Acclimated at 04°C	cytosol	148.93	51.7842	18.6763
Bor-1	Acclimated at 04°C	vacuole	5.92807	34.6042	13.5126
Bor-1	Acclimated at 22°C	plastid	2.28295	0.23845	0.0788525
Bor-1	Acclimated at 22°C	cytosol	40.9107	1.85203	0.791519
Bor-1	Acclimated at 22°C	vacuole	1.98166	1.34254	0.67413
Bor-1	Acclimated at 34°C	plastid	2.53042	0.157707	0.19608
Bor-1	Acclimated at 34°C	cytosol	65.959	1.94007	0.737347
Bor-1	Acclimated at 34°C	vacuole	3.19165	0.899817	0.324575
Ct-1	Acclimated at 04°C	plastid	12.8821	2.46976	0.861656
Ct-1	Acclimated at 04°C	cytosol	114.819	12.0061	9.94242
Ct-1	Acclimated at 04°C	vacuole	6.30773	16.8494	8.21649
Ct-1	Acclimated at 22°C	plastid	2.28906	0.190435	0.12947
Ct-1	Acclimated at 22°C	cytosol	44.677	2.81996	1.19003
Ct-1	Acclimated at 22°C	vacuole	3.46662	1.5657	0.958008
Ct-1	Acclimated at 34°C	plastid	4.11794	0.175056	0.0876386
Ct-1	Acclimated at 34°C	cytosol	72.883	1.682	0.821347
Ct-1	Acclimated at 34°C	vacuole	4.09271	1.97783	0.788935
Cvi-0	Acclimated at 04°C	plastid	14.6808	1.2199	1.04663
Cvi-0	Acclimated at 04°C	cytosol	136.361	10.852	3.06818
Cvi-0	Acclimated at 04°C	vacuole	4.51196	14.5037	2.63845
Cvi-0	Acclimated at 22°C	plastid	2.74585	0.509922	0.247395
Cvi-0	Acclimated at 22°C	cytosol	34.4806	10.725	4.46612
Cvi-0	Acclimated at 22°C	vacuole	4.46971	1.47616	0.682572
Cvi-0	Acclimated at 34°C	plastid	5.4367	0.110403	0.345885
Cvi-0	Acclimated at 34°C	cytosol	72.9999	2.33725	1.39926
Cvi-0	Acclimated at 34°C	vacuole	6.94654	1.10332	0.112852
Edi-0	Acclimated at 04°C	plastid	9.94416	3.50232	0.9371
Edi-0	Acclimated at 04°C	cytosol	109.704	49.2913	9.38326
Edi-0	Acclimated at 04°C	vacuole	5.55414	24.3304	4.8683
Edi-0	Acclimated at 22°C	plastid	1.5837	0.199184	0.0867251
Edi-0	Acclimated at 22°C	cytosol	23.702	5.81311	2.33151
Edi-0	Acclimated at 22°C	vacuole	3.7294	1.43927	0.604538
Edi-0	Acclimated at 34°C	plastid	3.72176	0.103242	0.088332
Edi-0	Acclimated at 34°C	cytosol	72.4403	1.18288	1.06081
Edi-0	Acclimated at 34°C	vacuole	3.08564	0.609277	0.223892
Ei-2	Acclimated at 04°C	plastid	17.9228	0.680084	0.446457
Ei-2	Acclimated at 04°C	cytosol	129.193	17.4938	5.47571
Ei-2	Acclimated at 04°C	vacuole	4.62677	14.7387	3.28034
Ei-2	Acclimated at 22°C	plastid	1.14723	0.417548	0.166649
Ei-2	Acclimated at 22°C	cytosol	17.2734	7.82634	3.95337
Ei-2	Acclimated at 22°C	vacuole	3.19299	0.979842	0.600799
Ei-2	Acclimated at 34°C	plastid	2.90852	0.0790327	0.0906687
Ei-2	Acclimated at 34°C	cytosol	63.1821	1.24124	0.677132
Ei-2	Acclimated at 34°C	vacuole	6.19289	0.802017	0.132114
Est-1	Acclimated at 04°C	plastid	15.1583	1.72178	0.851122
Est-1	Acclimated at 04°C	cytosol	141.801	29.9086	10.4959
Est-1	Acclimated at 04°C	vacuole	5.56097	24.7728	6.86093
Est-1	Acclimated at 22°C	plastid	1.8968	0.185357	0.289905
Est-1	Acclimated at 22°C	cytosol	32.8996	2.1754	2.29577
Est-1	Acclimated at 22°C	vacuole	3.13475	1.91084	0.518656
Est-1	Acclimated at 34°C	plastid	1.22352	0.0967593	0.0662027
Est-1	Acclimated at 34°C	cytosol	36.2323	1.38693	0.736738
Est-1	Acclimated at 34°C	vacuole	3.61486	0.921111	0.350662
Fei-0	Acclimated at 04°C	plastid	12.2867	1.28211	1.10338
Fei-0	Acclimated at 04°C	cytosol	82.8362	18.4607	9.70748
Fei-0	Acclimated at 04°C	vacuole	5.87326	20.6862	6.39167
Fei-0	Acclimated at 22°C	plastid	1.73006	0.297733	0.163238
Fei-0	Acclimated at 22°C	cytosol	30.9932	3.89454	2.01611
Fei-0	Acclimated at 22°C	vacuole	3.66976	2.06677	1.0813
Fei-0	Acclimated at 34°C	plastid	2.40176	0.173749	0.0847889
Fei-0	Acclimated at 34°C	cytosol	59.5544	1.75892	0.710774
Fei-0	Acclimated at 34°C	vacuole	3.19053	1.24431	0.490367
Ler-1	Acclimated at 04°C	plastid	14.714	0.699026	0.626483
Ler-1	Acclimated at 04°C	cytosol	100.371	34.0784	23.0053
Ler-1	Acclimated at 04°C	vacuole	6.61515	14.8381	8.66027
Ler-1	Acclimated at 22°C	plastid	3.73551	0.0991688	0.0908515
Ler-1	Acclimated at 22°C	cytosol	31.3999	1.36182	1.38875
Ler-1	Acclimated at 22°C	vacuole	3.6172	1.03489	0.549531
Ler-1	Acclimated at 34°C	plastid	7.70047	0.388793	0.601301
Ler-1	Acclimated at 34°C	cytosol	85.4991	3.57257	3.58313
Ler-1	Acclimated at 34°C	vacuole	7.34301	1.71376	0.751191
Oy-0	Acclimated at 04°C	plastid	10.9243	0.793239	0.460742
Oy-0	Acclimated at 04°C	cytosol	115.671	14.9054	16.0724
Oy-0	Acclimated at 04°C	vacuole	4.78539	17.1869	4.10975
Oy-0	Acclimated at 22°C	plastid	1.39648	0.0746977	0.054597
Oy-0	Acclimated at 22°C	cytosol	20.2983	1.64245	0.595234
Oy-0	Acclimated at 22°C	vacuole	3.54507	0.776341	0.241696
Oy-0	Acclimated at 34°C	plastid	5.21963	0.0972342	0.101694
Oy-0	Acclimated at 34°C	cytosol	86.3034	0.91534	0.327475
Oy-0	Acclimated at 34°C	vacuole	4.3701	0.97173	0.230169
Pro-0	Acclimated at 04°C	plastid	7.67643	0.395793	0.17345
Pro-0	Acclimated at 04°C	cytosol	66.7175	6.05464	3.88312
Pro-0	Acclimated at 04°C	vacuole	3.93736	9.88276	4.5573
Pro-0	Acclimated at 22°C	plastid	2.88359	0.236649	0.104411
Pro-0	Acclimated at 22°C	cytosol	41.4519	5.42664	3.08976
Pro-0	Acclimated at 22°C	vacuole	4.92825	1.49353	0.933355
Pro-0	Acclimated at 34°C	plastid	2.96901	1.35216	0.337768
Pro-0	Acclimated at 34°C	cytosol	65.0065	10.6855	4.17082
Pro-0	Acclimated at 34°C	vacuole	4.29834	2.03688	0.382584
Sq-1	Acclimated at 04°C	plastid	6.15584	1.19842	0.48249
Sq-1	Acclimated at 04°C	cytosol	95.3782	25.5575	4.91538
Sq-1	Acclimated at 04°C	vacuole	5.08222	17.0188	3.16744
Sq-1	Acclimated at 22°C	plastid	1.10654	0.444645	0.201695
Sq-1	Acclimated at 22°C	cytosol	21.2002	7.19628	2.45038
Sq-1	Acclimated at 22°C	vacuole	4.1844	0.900773	0.472668
Sq-1	Acclimated at 34°C	plastid	3.34253	0.171825	0.345955
Sq-1	Acclimated at 34°C	cytosol	78.4553	1.77668	1.78037
Sq-1	Acclimated at 34°C	vacuole	4.27432	1.18191	0.175742
Te	Acclimated at 04°C	plastid	14.9224	1.0384	0.387458
Te	Acclimated at 04°C	cytosol	106.851	12.5509	4.11481
Te	Acclimated at 04°C	vacuole	4.01648	12.2373	3.74548
Te	Acclimated at 22°C	plastid	1.7746	0.132275	0.102946
Te	Acclimated at 22°C	cytosol	35.2358	2.29737	0.570405
Te	Acclimated at 22°C	vacuole	3.58186	1.01459	0.50846
Te	Acclimated at 34°C	plastid	4.41728	0.0678941	0.195358
Te	Acclimated at 34°C	cytosol	63.6844	1.03818	1.06402
Te	Acclimated at 34°C	vacuole	4.71805	0.699598	0.278192
Uod-1	Acclimated at 04°C	plastid	7.98848	0.88601	0.377812
Uod-1	Acclimated at 04°C	cytosol	53.3241	11.383	2.4618
Uod-1	Acclimated at 04°C	vacuole	7.51698	10.2834	2.50825
Uod-1	Acclimated at 22°C	plastid	1.81361	0.195174	0.170898
Uod-1	Acclimated at 22°C	cytosol	19.282	4.9145	2.5017
Uod-1	Acclimated at 22°C	vacuole	3.31283	0.531365	0.310977
Uod-1	Acclimated at 34°C	plastid	3.851	0.157664	0.293888
Uod-1	Acclimated at 34°C	cytosol	50.9608	1.47223	2.21322
Uod-1	Acclimated at 34°C	vacuole	4.23465	1.38447	0.39604
Wa-1	Acclimated at 04°C	plastid	17.5424	0.922407	0.709566
Wa-1	Acclimated at 04°C	cytosol	111.705	26.7544	10.4753
Wa-1	Acclimated at 04°C	vacuole	5.43219	19.2016	6.50931
Wa-1	Acclimated at 22°C	plastid	2.3092	0.146864	0.0546896
Wa-1	Acclimated at 22°C	cytosol	36.9884	1.28611	0.444115
Wa-1	Acclimated at 22°C	vacuole	2.96576	1.1301	0.496753
Wa-1	Acclimated at 34°C	plastid	4.33781	0.0914551	0.0768808
Wa-1	Acclimated at 34°C	cytosol	65.5809	1.62972	0.62967
Wa-1	Acclimated at 34°C	vacuole	2.87823	1.38115	0.178568
Wei-0	Acclimated at 04°C	plastid	13.1712	0.355286	0.189553
Wei-0	Acclimated at 04°C	cytosol	84.3751	13.9359	5.3136
Wei-0	Acclimated at 04°C	vacuole	4.00097	10.5153	4.3309
Wei-0	Acclimated at 22°C	plastid	1.32382	0.733034	0.623798
Wei-0	Acclimated at 22°C	cytosol	24.301	14.6973	9.86892
Wei-0	Acclimated at 22°C	vacuole	4.58652	1.57876	1.16612
Wei-0	Acclimated at 34°C	plastid	4.20678	0.412877	0.669487
Wei-0	Acclimated at 34°C	cytosol	72.2134	4.50485	9.00266
Wei-0	Acclimated at 34°C	vacuole	6.097	2.97415	1.79072
Ws-2	Acclimated at 04°C	plastid	14.497	1.12458	0.546221
Ws-2	Acclimated at 04°C	cytosol	116.924	17.3986	6.18197
Ws-2	Acclimated at 04°C	vacuole	4.95924	26.9389	10.1557
Ws-2	Acclimated at 22°C	plastid	1.58183	0.0590694	0.131076
Ws-2	Acclimated at 22°C	cytosol	26.9311	0.830105	0.406643
Ws-2	Acclimated at 22°C	vacuole	3.09948	0.681513	0.27969
Ws-2	Acclimated at 34°C	plastid	2.41679	0.173292	0.183317
Ws-2	Acclimated at 34°C	cytosol	70.8356	1.31967	2.25485
Ws-2	Acclimated at 34°C	vacuole	2.94014	1.21202	0.495809
